# Translation-dependent downregulation of Cas12a mRNA by an anti-CRISPR protein

**DOI:** 10.1101/2022.11.29.518452

**Authors:** Nicole D. Marino, Alexander Talaie, Héloïse Carion, Matthew C. Johnson, Yang Zhang, Sukrit Silas, Yuping Li, Joseph Bondy-Denomy

**Affiliations:** Department of Microbiology and Immunology, University of California, San Francisco, San Francisco, CA 94158, USA; Quantitative Biosciences Institute, University of California, San Francisco, San Francisco, CA 94158, USA; Innovative Genomics Institute, Berkeley, CA 94720, USA

## Abstract

Bacteria have evolved multiple defense systems, including CRISPR-Cas, to cleave the DNA of phage and mobile genetic elements (MGE). In turn, phage have evolved anti-CRISPR (Acr) proteins that use novel and co-opted mechanisms to block DNA binding or cleavage. Here, we report that an anti-CRISPR (AcrVA2) unexpectedly inhibits Cas12a biogenesis by triggering translation-dependent destruction of its mRNA. AcrVA2 specifically clears the mRNA of Cas12a by recognizing and binding its N-terminal polypeptide. Mutating conserved N-terminal amino acids in Cas12a prevents binding and inhibition by AcrVA2 but also decreases Cas12a anti-phage activity. This mechanism therefore enables AcrVA2 to specifically inhibit divergent Cas12a orthologs while constraining its ability to escape inhibition. AcrVA2 homologs are found on diverse MGEs across numerous bacterial classes, typically in the absence of Cas12a, suggesting that this protein family may induce similar molecular outcomes against other targets. These findings reveal a new gene regulatory strategy in bacteria and create opportunities for polypeptide-specific gene regulation in prokaryotes and beyond.
