## Supplementary Table 1 for "Translation-dependent downregulation of Cas12a mRNA by an anti-CRISPR protein"

### Sheet: Strains
Figure 1a
PAO1 tn7::MbCas12a(237)-3xHA attB::cRNA24 pHERD30T
PAO1 tn7::MbCas12a(237)-3xHA attB::crRNA24 pHERD30T-VA1-Myc
PAO1 tn7::MbCas12a(237)-3xHA attB::cRNA24 pHERD30T-VA2-Myc
PAO1 tn7::MbCas12a(237)-3xHA attB::crRNA24 pHERD30T-VA2.1-Myc
PAO1 tn7::LbCas12a attB::crRNA24 pHERD30T
PAO1 tn7::LbCas12a attB::crRNA24 pHERD30T-VA1-myc
PAO1 tn7::LbCas12a attB::crRNA24 pHERD30T-VA2-myc
PAO1 tn7::LbCas12a attB::crRNA24 pHERD30T-VA2.1-myc
Figure 1b,c
PAO1 tn7::MbCas12a(237)native-3xHA attB::crRNA24 pHERD20T
PAO1 tn7::MbCas12a(237)native-3xHA attB::crRNA24 pHERD20T-VA2-myc
PAO1 tn7::MbCas12a(237)native-3xHA attB::crRNA24 pHERD20T-VA2.1-myc
PAO1 tn7::MbCas12a(237)native-3xHA attB::crRNA24 pHERD20T-RFP-myc
PAO1 tn7::LbCas12a attB::crRNA24 pHERD30T-myc
PAO1 tn7::LbCas12a attB::crRNA24 pHERD30T-VA2-myc
PAO1 tn7::LbCas12a attB::crRNA24 pHERD30T-VA2.1-myc
PAO1 tn7::LbCas12a attB::crRNA24 pHERD30T-RFP-myc
Figure 1d
PAO1 tn7::MbCas12a(237)-3xHA attB::crRNA24 pHERD30T-VA1-Myc
PAO1 tn7::MbCas12a(237)-3xHA attB::cRNA24 pHERD30T-VA2-Myc
PAO1 tn7::MbCas12a(237)-3xHA attB::cRNA24 pHERD30T-VA2 H286A-Myc
PAO1 tn7::MbCas12a(237)-3xHA attB::crRNA24 pHERD30T-VA2.1-Myc
PAO1 tn7::MbCas12a(237)-3xHA attB::crRNA24 pHERD30T-IIA4-Myc
Figure 2a
PAO1 tn7::MbCas12a-3xHA(237) pHERD30T
PAO1 tn7::MbCas12a-3xHA(237) attB::crRNA24 pHERD30T
PAO1 tn7::MbCas12a-3xHA(237) attB::crRNA24 pHERD30T-VA2
PAO1 tn7::MbCas12a-3xHA(237) attB::crRNA24 pHERD30T-VA2 W79A
PAO1 tn7::MbCas12a-3xHA(237) attB::crRNA24 pHERD30T-VA2 D89A
PAO1 tn7::MbCas12a-3xHA(237) attB::crRNA24 pHERD30T-VA2 H286A
PAO1 tn7::MbCas12a-3xHA(237) attB::crRNA24 pHERD30T-VA2 R288A
PAO1 tn7::MbCas12a-3xHA(237) attB::crRNA24 pHERD30T-VA2 H291A
PAO1 tn7::LbCas12a pHERD30T
PAO1 tn7::LbCas12a attB::cr24 pHERD30T
PAO1 tn7::LbCas12a attB::cr24 pHERD30T-VA2
PAO1 tn7::LbCas12a attB::cr24 pHERD30T-VA2 W79A
PAO1 tn7::LbCas12a attB::cr24 pHERD30T-VA2 D89A
PAO1 tn7::LbCas12a attB::cr24 pHERD30T-VA2 H286A
PAO1 tn7::LbCas12a attB::cr24 pHERD30T-VA2 R288A
PAO1 tn7::LbCas12a attB::cr24 pHERD30T-VA2 H291A
Figure 2b
PAO1 tn7::MbCas12a(237)-3xHA attB::crRNA24 pHERD30T-VA2-myc
PAO1 tn7::MbCas12a(237)-3xHA attB::crRNA24 pHERD30T-VA2 W79A-myc
PAO1 tn7::MbCas12a(237)-3xHA attB::crRNA24 pHERD30T-VA2 D89A-myc
PAO1 tn7::MbCas12a(237)-3xHA attB::crRNA24 pHERD30T-VA2 H286A-myc
PAO1 tn7::MbCas12a(237)-3xHA attB::crRNA24 pHERD30T-VA2 R288A-myc
PAO1 tn7::MbCas12a(237)-3xHA attB::crRNA24 pHERD30T-VA2 H291A-myc
PAO1 tn7::MbCas12a(237)-3xHA attB::crRNA24 pHERD30T-myc
Figure 2c
PAO1 tn7::MbCas12a(237)-3xHA attB::crRNA24 pHERD30T-VA2-myc
PAO1 tn7::MbCas12a(237)-3xHA attB::crRNA24 pHERD30T-VA2 W79A-myc
PAO1 tn7::MbCas12a(237)-3xHA attB::crRNA24 pHERD30T-VA2 D89A-myc
PAO1 tn7::MbCas12a(237)-3xHA attB::crRNA24 pHERD30T-VA2 H286A-myc
PAO1 tn7::MbCas12a(237)-3xHA attB::crRNA24 pHERD30T-VA2 R288A-myc
PAO1 tn7::MbCas12a(237)-3xHA attB::crRNA24 pHERD30T-VA2 H291A-myc
PAO1 tn7::MbCas12a(237)-3xHA attB::crRNA24 pHERD30T-RFP-myc
Figure 3a,b
PAO1 tn7::MbCas12a(237)-RFP-3xHA pHERD20T-IIA4-myc
PAO1 tn7::MbCas12a(237)-RFP-3xHA pHERD20T-VA2-myc
PAO1 tn7::MbCas12a(237)560aa-RFP-3xHA pHERD20T-IIA4-myc
PAO1 tn7::MbCas12a(237)560aa-RFP-3xHA pHERD20T-VA2-myc
PAO1 tn7::MbCas12a(237)299aa-RFP-3xHA pHERD20T-IIA4-myc
PAO1 tn7::MbCas12a(237)299aa-RFP-3xHA pHERD20T-VA2-myc
PAO1 tn7::MbCas12a(237)100aa-RFP-3xHA pHERD20T-IIA4-myc
PAO1 tn7::MbCas12a(237)100aa-RFP-3xHA pHERD20T-VA2-myc
PAO1 tn7::MbCas12a(237)30aa-RFP-3xHA pHERD20T-IIA4-myc
PAO1 tn7::MbCas12a(237)30aa-RFP-3xHA pHERD20T-VA2-myc
Figure 3d
PAO1 tn7::MbCas12a attB::RFP-myc pHERD20T-crRNA24
PAO1 tn7::MbCas12a attB::VA2-myc pHERD20T-crRNA24
PAO1 tn7::MbCas12aL12A attB::RFP-myc pHERD20T-crRNA24
PAO1 tn7::MbCas12aL12A attB::VA2-myc pHERD20T-crRNA24
PAO1 tn7::MbCas12aS13A attB::RFP-myc pHERD20T-crRNA24
PAO1 tn7::MbCas12aS13A attB::VA2-myc pHERD20T-crRNA24
PAO1 tn7::MbCas12aK14A attB::RFP-myc pHERD20T-crRNA24
PAO1 tn7::MbCas12aK14A attB::VA2-myc pHERD20T-crRNA24
PAO1 tn7::MbCas12aT15A attB::RFP-myc pHERD20T-crRNA24
PAO1 tn7::MbCas12aT15A attB::VA2-myc pHERD20T-crRNA24
PAO1 tn7::MbCas12aLSKT>AAAA attB::RFP-myc pHERD20T-crRNA24
PAO1 tn7::MbCas12aLSKT>AAAA attB::VA2-myc pHERD20T-crRNA24
Figure 3e
PAO1 tn7::MbCas12a560aa-RFP-3xHA pHERD20T-GST-myc
PAO1 tn7::MbCas12a560aa-RFP-3xHA pHERD20T-VA2-myc
PAO1 tn7::MbCas12a560aa-RFP-3xHA pHERD20T-VA2 H286A-myc
PAO1 tn7::MbCas12a560aa/LSKT>AAAA-RFP-3xHA pHERD20T-GST-myc
PAO1 tn7::MbCas12a560aa/LSKT>AAAA-RFP-3xHA pHERD20T-VA2-myc
PAO1 tn7::MbCas12a560aa/LSKT>AAAA-RFP-3xHA pHERD20T-VA2 H286A-myc
Figure 3f
PAO1 tn7::MbCas12a attB::RFP-myc pHERD20T-crRNA24
PAO1 tn7::MbCas12a attB::VA2-myc pHERD20T-crRNA24
PAO1 tn7::MbCas12a(237)L12A attB::RFP-myc pHERD20T-crRNA24
PAO1 tn7::MbCas12a(237)L12A attB::VA2-myc pHERD20T-crRNA24
PAO1 tn7::MbCas12a(237)S13A attB::RFP-myc pHERD20T-crRNA24
PAO1 tn7::MbCas12a(237)S13A attB::VA2-myc pHERD20T-crRNA24
PAO1 tn7::MbCas12a(237)K14A attB::RFP-myc pHERD20T-crRNA24
PAO1 tn7::MbCas12a(237)K14A attB::VA2-myc pHERD20T-crRNA24
PAO1 tn7::MbCas12a(237)T15A attB::RFP-myc pHERD20T-crRNA24
PAO1 tn7::MbCas12a(237)T15A attB::VA2-myc pHERD20T-crRNA24
PAO1 tn7::MbCas12a(237)LSKT>AAAA attB::RFP-myc pHERD20T-crRNA24
PAO1 tn7::MbCas12a(237)LSKT>AAAA attB::VA2-myc pHERD20T-crRNA24
Figure 3g
PAO1 pHERD20T-crRNA24
PAO1 tn7::MbCas12a(237) pHERD20T-crRNA24
PAO1 tn7::MbCas12a(237)LSKT>AAAA pHERD20T-crRNA24
Extended Data Figure 1
PAO1 tn7::MbCas12a(237) pHERD30T
PAO1 tn7::MbCas12a(237)-3xHA attB::cRNA24 pHERD30T
PAO1 tn7::MbCas12a(237)-3xHA attB::cRNA24 pHERD30T-MBP-TEV-VA2-Myc
PAO1 tn7::MbCas12a(237)-3xHA attB::crRNA24 pHERD30T-VA2-Myc
Extended Data Figure 2
PAO1 tn7::MbCas12a(237)-3xHA attB::cRNA24 pHERD30T
PAO1 tn7::MbCas12a(237)-3xHA attB::crRNA24 pHERD30T-VA1-Myc
PAO1 tn7::MbCas12a(237)-3xHA attB::cRNA24 pHERD30T-VA2-Myc
PAO1 tn7::MbCas12a(237)-3xHA attB::crRNA24 pHERD30T-VA2.1-Myc
PAO1 tn7::MbCas12a(237)-3xHA attB::crRNA24 pHERD30T-IIA4-Myc
Extended Data Figure 3
PAO1 tn7::MbCas12a(237)-3xHA attB::crRNA24 pHERD30T-VA1-Myc
PAO1 tn7::MbCas12a(237)-3xHA attB::cRNA24 pHERD30T-VA2-Myc
PAO1 tn7::MbCas12a(237)-3xHA attB::cRNA24 pHERD30T-VA2 H286A-Myc
PAO1 tn7::MbCas12a(237)-3xHA attB::crRNA24 pHERD30T-VA2.1-Myc
PAO1 tn7::MbCas12a(237)-3xHA attB::crRNA24 pHERD30T-IIA4-Myc
Extended Data Figure 4
PAO1 tn7::MbCas12a(33362)-3xHA attB::crRNA24 pHERD30T
PAO1 tn7::MbCas12a(33362)-3xHA attB::crRNA24 pHERD30T-VA2-myc
PAO1 tn7::MbCas12a(33362)-3xHA attB::crRNA24 pHERD30T-VA2E89A/D129A/D195A-myc
PAO1 tn7::MbCas12a(237)-3xHA attB::crRNA24 pHERD30T
PAO1 tn7::MbCas12a(237)-3xHA attB::crRNA24 pHERD30T-VA2-myc
PAO1 tn7::MbCas12a(237)-3xHA attB::crRNA24 pHERD30T-VA2E89A/D129A/D195A-myc
Extended Data Figure 5
PAO1 tn7::MbCas12a(237)-RFP-3xHA pHERD20T-IIA4-myc
PAO1 tn7::MbCas12a(237)-RFP-3xHA pHERD20T-VA2-myc
PAO1 tn7::MbCas12a(237)Δ1-30aa pHERD30T-IIA4-myc
PAO1 tn7::MbCas12a(237)Δ1-30aa pHERD30T-VA2-myc
Extended Data Figure 6
PAO1 tn7::MbCas12a(237) pHERD20T-RFP-myc
PAO1 tn7::MbCas12a(237) pHERD20T-VA2-myc
PAO1 tn7::MbCas12a(237)LSKT>AAAA pHERD20T-RFP-myc
PAO1 tn7::MbCas12a(237)LSKT>AAAA pHERD20T-VA2-myc
PAO1 tn7::MbCas12a(237) silent mutation 1 pHERD20T-RFP-myc
PAO1 tn7::MbCas12a(237) silent mutation 1 pHERD20T-VA2-myc
PAO1 tn7::MbCas12a(237) silent mutation 2 pHERD20T-RFP-myc
PAO1 tn7::MbCas12a(237) silent mutation 2 pHERD20T-VA2-myc
PAO1 tn7::MbCas12a(237) silent mutation 3 pHERD20T-RFP-myc
PAO1 tn7::MbCas12a(237) silent mutation 3 pHERD20T-VA2-myc
Extended Data Figure 7
PAO1 tn7::MbCas12a(237)-3xHA attB::crRNA24 pHERD30T
PAO1 tn7::MbCas12a(237)∆AUG pHERD30T
PAO1 tn7::MbCas12a(237)∆AUG pHERD30T-VA2-myc
PAO1 tn7::MbCas12a(237)∆AUG pHERD30T-VA2.1-myc
Extended Data Figure 8
PAO1 tn7::MbCas12a560aa-RFP-3xHA pHERD20T-GST-myc
PAO1 tn7::MbCas12a560aa-RFP-3xHA pHERD20T-VA2-myc
PAO1 tn7::MbCas12a560aa-RFP-3xHA pHERD20T-VA2 H286A-myc
PAO1 tn7::MbCas12a560aa/LSKT>AAAA-RFP-3xHA pHERD20T-GST-myc
PAO1 tn7::MbCas12a560aa/LSKT>AAAA-RFP-3xHA pHERD20T-VA2-myc
PAO1 tn7::MbCas12a560aa/LSKT>AAAA-RFP-3xHA pHERD20T-VA2 H286A-myc
Extended Data Figure 9a,b,c
PAO1 pHERD20T-crRNA24
PAO1 tn7::MbCas12a(237) pHERD20T-crRNA24
PAO1 tn7::MbCas12a(237)LSKT>AAAA pHERD20T-crRNA24
Extended Data Figure 9d
PAO1 tn7::MbCas12a attB::RFP-myc pHERD20T-crRNA24
PAO1 tn7::MbCas12a attB::VA2-myc pHERD20T-crRNA24
PAO1 tn7::MbCas12a(237)L12A attB::RFP-myc pHERD20T-crRNA24
PAO1 tn7::MbCas12a(237)L12A attB::VA2-myc pHERD20T-crRNA24
PAO1 tn7::MbCas12a(237)S13A attB::RFP-myc pHERD20T-crRNA24
PAO1 tn7::MbCas12a(237)S13A attB::VA2-myc pHERD20T-crRNA24
PAO1 tn7::MbCas12a(237)K14A attB::RFP-myc pHERD20T-crRNA24
PAO1 tn7::MbCas12a(237)K14A attB::VA2-myc pHERD20T-crRNA24
PAO1 tn7::MbCas12a(237)T15A attB::RFP-myc pHERD20T-crRNA24
PAO1 tn7::MbCas12a(237)T15A attB::VA2-myc pHERD20T-crRNA24
PAO1 tn7::MbCas12a(237)LSKT>AAAA attB::RFP-myc pHERD20T-crRNA24
PAO1 tn7::MbCas12a(237)LSKT>AAAA attB::VA2-myc pHERD20T-crRNA24
