## Supplementary Table 3 for "Translation-dependent downregulation of Cas12a mRNA by an anti-CRISPR protein"

### Sheet: Sheet1
>AcrVA2
MHHTIARMNAFNKAFANAKDCYKKMQAWHLLNKPKHAFFPMQNTPALDNGLAALYELRGGKEDAHILSILSRLYLYGAWRNTLGIYQLDEEIIKDCKELPDDTPTSIFLNLPDWCVYVDISSAQIATFDDGVAKHIKGFWAIYDIVEMNGINHDVLDFVVDTDTDDNVYVPQPFILSSGQSVAEVLDYGASLFDDDTSNTLIKGLLPYLLWLCVAEPDITYKGLPVSREELTRPKHSINKKTGAFVTPSEPFIYQIGERLGSEVRRYQSIIDGEQKRNRPHTKRPHIRRGHWHGYWQGTGQAKEFRVRWQPAVFVNSGRVSS
>AcrVA2.1
MHHTIARMNAFNKAFGNAKDCYKKMQAWHLNNKPKHIFSPLQNTLSLNEGLAALYELHGGKEDEHILSILCCLYLYGTWRNTLGIYQLDEEIIKDCKELPDDTPTSIFLNLPDWCVYVDISSAKIATIDGGVAKHIKGFWAIYDNIEMHGVNHDVLNFIIDTDTDNNIYVPQSLILSSEMSVAESLDYGLTLFGYDESNELVKGMLPYLLWLCVAEPDITHKGLPVSREELTKPKHGINKKTGAFVTPSEPFIYQIGERLGGEVRRYQSLIDDEKNQNRHHTKRPHIRRGHWHGYWQGTGQAKEFKVRWQPAVFVNSGV
>FinQ (from R820a)
MSRLKQPIFLKKIKKVINTIPRLEEQIFACRNKKRSDNPLLFIDRKDEERILMSLYFMENESSSPHSILCFIYWRYTKKIYRLSEDIVSDVANTYVDNIPAQILKELPSWSIYVSAENLHTILPTSYPIHGFFFYPFLNGGGGIIQLFIIDNLKQSQGTTGLKEKNIDVVGGIIGMEDSRGGLLGSRKMECIDNEVVVTVNEKLKDFRDREFNLLNAQISMVLYICSQINDIKEKNQFKRSEKHKKHVHTHHELPAHNIREWDVGIRMGQAIRQYRQQNPQDRATHRCKRPHIRRDTGIHTDRSKKPKLAHERKPRLIWLPPVPVNLEDVNKLPVVITPIDK
>bjp_ig2103_scaffold_170.fasta.genes.faa|orf152
MGITDHRARQHLIAAGKLYPGAWRVLDGMRQERGKSLPDWSEWCYLPLAASYAVVSGGGDNRVPPHLAGDVGRLGALAAWRPTQGIYRFDPTLYAALTDTPLSGDLPCEVLHHLPEWCVYIETPGYEWMGSELYGFYAHLECDPEANREELRLLMDSEAALAPIPIHLGPWPLAEAVARAIDVSRTYGAALGLPVPDGIAAATSEAISPLLSLLLYLCADESEIGDGQARPTMPRPKRTKQGWRLFPADKPAQWDVGVRLGAALRRAYHQQETGRQDIDPQTGRMRPRAHVRCAHWHTYRHGEGRTLTRLRWLPPIPVNIDDPDAMPSTVRPTK*
>S2_005_002_R2_scaffold_27|orf142
MSTDVDNFFREGLDVYENNLNKGFFERWVTARKGKIPTHFISPNAIPVDPDHNAYFKSKMEIGSDYKTFLSLGYGWRYGKTTIKASAGLIELLSQTPASDLIPASWLDAIPGWTTFIPLRDEPDAPGVFFGLRKYGEQKVLLVGSAWDEMYRISSYDLQDEEDGFVSFKFPEWFLKDTSKEDIELTKSHLNAILFLCTLIPHQPAAVKVPKRITGSKKVTYAMSPRKHNVINLESAVDKYLKEYDTDTRTLVLNQRKAHMRRAHWRTYWTGPRNGEQVKVLRWIPPTFVKGFVAE*
>S2_005_003_R2_scaffold_22.fasta.genes.faa|orf248
MSTDVDNFFREGLDVYENNLNKGFFERWVTARKGKIPTHFISPNAIPVDPDHNAYFKSKMEIGSDYKTFLSLGYGWRYGKTTIKASAGLIELLSQTPASDLIPASWLDAIPGWTTFIPLRDEPDAPGVFFGLRKYGEQKVLLVGSAWDEMYRISSYDLQDEEDGFVSFKFPEWFLKDTSKEDIELTKSHLNAILFLCTLIPHQPAAVKVPKRITGSKKVTYAMSPRKHNVINLESAVDKYLKEYDTDTRTLVLNQRKAHMRRAHWRTYWTGPRNGEQVKVLRWIPPTFVKGFVAE*
>S2_009_000_R2_scaffold_143.fasta.genes.faa|orf85
MNKSTPQTFLDLFLKDVKPFLSMFDRGLDAYFLKCKGKPGAFGVSLHQYLKWLNPAAKAPEDASRLSIVISGYLHYFWQLSKPNVVFEPTLVAHLADSEIPENLPAEILQRLPYWCQWVTLPIHLASKDNTMSLDFDGAFVGYTKIEHRPALILVAPFVSSDDSIRTNGFTPSATSYVYLDEPVNHLSFMKNSHLLNVSDEMPESFFQELMFNVYHYLTKIVCCVMYICSQQDALYSEGHQQPKPQRLGKSYRITPPKTDRMITVGSEMTKIIKDFEDEVESCTRAFNGRRPHLRKAHYHHFWTGPKVGPRKLVCKWLPPSIVRGTVVEQ*
>S2_012_000_R2_scaffold_26.fasta.genes.faa|orf178
MNKSTPQTFLDLFLKDVKPFLSMFDRGLDAYFLKCKGKPGAFGVSLHQYLKWLNPAAKAPEDASRLSIVISGYLHYFWQLSKPNVVFEPTLVAHLADSEIPENLPAEILQRLPYWCQWVTLPIHLASKDNTMSLDFDGAFVGYTKIEHRPALILVAPFVSSDDSIRTNGFTPSATSYVYLDEPVNHLSFMKNSHLLNVSDEMPESFFQELMFNVYHYLTKIVCCVMYICSQQDALYSEGHQQPKPQRLGKSYRITPPKTDRMITVGSEMTKIIKDFEDEVESCTRAFNGRRPHLRKAHYHHFWTGPKVGPRKLVCKWLPPSIVRGTVVEQ*
